# Cereulide synthetase acquisition and loss events within the evolutionary history of Group III *Bacillus cereus sensu lato* facilitate the transition between emetic and diarrheal foodborne pathogen

**DOI:** 10.1101/2020.05.12.090951

**Authors:** Laura M. Carroll, Martin Wiedmann

## Abstract

Cereulide-producing members of *Bacillus cereus sensu lato* (*B. cereus s.l.*) Group III, also known as “emetic *B. cereus*”, possess cereulide synthetase, a plasmid-encoded, non-ribosomal peptide synthetase encoded by the *ces* gene cluster. Despite the documented risks that cereulide-producing strains pose to public health, the level of genomic diversity encompassed by “emetic *B. cereus*” has never been evaluated at a whole-genome scale. Here, we employ a phylogenomic approach to characterize Group III *B. cereus s.l.* genomes which possess *ces* (*ces*-positive) alongside their closely related *ces*-negative counterparts to (i) assess the genomic diversity encompassed by “emetic *B. cereus*”, and (ii) identify potential *ces* loss and/or gain events within the evolutionary history of the high-risk and medically relevant sequence type (ST) 26 lineage often associated with emetic foodborne illness. Using all publicly available *ces*-positive Group III *B. cereus s.l.* genomes and the *ces*-negative genomes interspersed among them (*n* = 150), we show that “emetic *B. cereus*” is not clonal; rather, multiple lineages within Group III harbor cereulide-producing strains, all of which share a common ancestor incapable of producing cereulide (posterior probability [PP] 0.86-0.89). The ST 26 common ancestor was predicted to have emerged as *ces*-negative (PP 0.60-0.93) circa 1904 (95% highest posterior density [HPD] interval 1837.1-1957.8) and first acquired the ability to produce cereulide before 1931 (95% HPD 1893.2-1959.0). Three subsequent *ces* loss events within ST 26 were observed, including among isolates responsible for *B. cereus s.l.* toxicoinfection (i.e., “diarrheal” illness).

**Importance:** “*B. cereus*” is responsible for thousands of cases of foodborne disease each year worldwide, causing two distinct forms of illness: (i) intoxication via cereulide (i.e., “emetic” syndrome) or (ii) toxicoinfection via multiple enterotoxins (i.e., “diarrheal” syndrome). Here, we show that “emetic *B. cereus*” is not a clonal, homogenous unit that resulted from a single cereulide synthetase gain event followed by subsequent proliferation; rather, cereulide synthetase acquisition and loss is a dynamic, ongoing process that occurs across lineages, allowing some Group III *B. cereus s.l.* populations to oscillate between diarrheal and emetic foodborne pathogen over the course of their evolutionary histories. We also highlight the care that must be taken when selecting a reference genome for whole-genome sequencing-based investigation of emetic *B. cereus s.l.* outbreaks, as some reference genome selections can lead to a confounding loss of resolution and potentially hinder epidemiological investigations.
