## Supplemental Table S1 for "Cereulide synthetase acquisition and loss events within the evolutionary history of Group III *Bacillus cereus sensu lato* facilitate the transition between emetic and diarrheal foodborne pathogen"

### Sheet: newnames_final
Supplemental Table S1. Genomic data and metadata used in this study (n = 150).
NCBI RefSeq Assembly Accessiona	NCBI SRA Accessiona,b	Part of 2016 NYS Outbreakc	Part of De-Replicated Set of 71 Genomes	Study IDd	Uncertainty in Year of Isolation (Most Recent Year Possible)e	Year of Isolationf	Strain	URL(s)	Publication(s)	Additional Notes
GCF_001883995.1	NA	No	Yes	ENV_PO_2003_paranthracis_ST761_cesNegative_GCF_001883995	exact	2003	MN5	https://www.ncbi.nlm.nih.gov/biosample/SAMN05231549/	https://www.ncbi.nlm.nih.gov/pubmed/28792367	B. paranthracis type strain
GCF_000003645.1	NA	No	Yes	FOO_BR_1987_paranthracis_ST45_cesNegative_GCF_000003645	exact	1987	m1293/BPS-2	http://mlstoslo.uio.no/cgi-bin/mlstdb/mlstdbnet5.pl?dbase=optimized&page=publicationtable&file=bcereusgrp_isolates.xml&pubmedid=22645259	https://www.ncbi.nlm.nih.gov/pubmed/22645259	isolated from cream cheese
GCF_000013065.1	NA	No	Yes	ENV_CN_2008_paranthracis_ST266_cesNegative_GCF_000013065	unknown(2008)	1900-2008	Q1	https://www.ncbi.nlm.nih.gov/pmc/articles/PMC2632077/	https://www.ncbi.nlm.nih.gov/pmc/articles/PMC2632077/	isolated from deep-subsurface oil reservoir in Daqing oil field in northeastern China; facilitates oil recovery when added to an oil reservoir, possibly due to its ability to produce biosurfactants; date of 2008 used as max date because its genome announcment was online in 2008
GCF_000021225.1	NA	No	Yes	HUM_UK_1972_paranthracis_ST26_cesPositive_GCF_000021225	exact	1972	AH187	https://www.ncbi.nlm.nih.gov/bioproject/17715	https://www.ncbi.nlm.nih.gov/bioproject/17715	isolated from vomit of a person who ate cooked rice linked to an emetic outbreak in London, 1972
GCF_000190515.1	NA	No	Yes	XXX_XX_2009_paranthracis_ST171_cesNegative_GCF_000190515	unknown(2009)	1900-2009	YBT-020	https://academic.oup.com/femsle/article/300/1/11/529271	https://academic.oup.com/femsle/article/300/1/11/529271;https://academic.oup.com/femsle/article/282/1/1/487076#95649475;https://www.ncbi.nlm.nih.gov/pmc/articles/PMC3208593/#pone.0027164-Ji1;https://www.ncbi.nlm.nih.gov/pubmed/21398543;note=thuringiensis;https://onlinelibrary.wiley.com/doi/full/10.1002/elps.201500308	capable of producing parasporal crystals; date of 2009 used as max date because oldest publication naming the strain was from 2009; this 2009 publication references a 2008 publication possibly describing the strain, but the 2008 publication does not list the strain by name, despite listing other named strains
GCF_000256545.1	NA	No	No	XXX_XX_2012_paranthracis_ST975_cesNegative_GCF_000256545	unknown(2012)	1900-2012	LCT-BA244	https://www.ncbi.nlm.nih.gov/pubmed/22689237	https://www.ncbi.nlm.nih.gov/pmc/articles/PMC3434717/;https://onlinelibrary.wiley.com/doi/full/10.1002/elps.201500308	isolate present in the China General Microbiological Culture Collection Center (CGMCC) as CGMCC 1.230, likely from China; date of 2012 used as max date, as its genome announcement was published in 2012
GCF_000283675.1	NA	No	Yes	HUM_JP_1994_paranthracis_ST26_cesPositive_GCF_000283675	unknown(1994)	1900-1994	NC7401	https://academic.oup.com/femsle/article/121/1/31/597686	https://academic.oup.com/femsle/article/121/1/31/597686;https://www.ncbi.nlm.nih.gov/pubmed/22241046;https://www.ncbi.nlm.nih.gov/pmc/articles/PMC3415479/	produces high levels of cereulide; date of 1994 used as max date, as a publication from 1994 references this strain by name
GCF_000290875.1	NA	No	Yes	ENV_GP_2009_paranthracis_ST1443_cesNegative_GCF_000290875	unknown(2009)	1900-2009	VD102	https://www.ncbi.nlm.nih.gov/pmc/articles/PMC2681636/	https://www.ncbi.nlm.nih.gov/pmc/articles/PMC2681636/;https://www.ncbi.nlm.nih.gov/pmc/articles/PMC3790080/	isolated from soil; date of 2009 used as max date, as genome announcment referenced article from 2009
GCF_000290935.2	NA	No	No	ANI_PL_2000_paranthracis_ST26_cesPositive_GCF_000290935	exact	2000	IS075	https://www.ncbi.nlm.nih.gov/pubmed/24627989	https://www.ncbi.nlm.nih.gov/pubmed/24627989;https://onlinelibrary.wiley.com/doi/full/10.1046/j.1365-2672.2003.01790.x	isolated from bank vole in Poland
GCF_000290995.1	NA	No	Yes	FOO_DK_2002_paranthracis_ST164_cesPositive_GCF_000290995	exact	2002	AND1407	https://www.beiresources.org/Catalog/Bacteria/NR-22159.aspx	https://www.beiresources.org/Catalog/Bacteria/NR-22159.aspx;https://onlinelibrary.wiley.com/doi/full/10.1111/j.1758-2229.2009.00028.x	isolated from black currant in Denmark
GCF_000291235.1	NA	No	Yes	ENV_AQ_2005_paranthracis_ST26_cesPositive_GCF_000291235	unknown(2004-2008)	2004-2008	MSX-A12	https://www.ncbi.nlm.nih.gov/pubmed/21563959	https://www.ncbi.nlm.nih.gov/pubmed/21563959;https://www.ncbi.nlm.nih.gov/pmc/articles/PMC3790080/	listed as MSX-A12 in genome announcment; paper referenced by genome announcment lists several B. cereus strains, none of which are named A12; a location of Antarctica was selected because all B. cereus strains came from Antarctic Concordia station except C13, which was from the International Space Station; environment was selected becaue all B. cereus strains were environmental except C2, which w…
GCF_000291275.1	NA	No	Yes	ENV_AQ_2005_paranthracis_ST938_cesNegative_GCF_000291275	exact	2005	MSX-D12	https://www.ncbi.nlm.nih.gov/pubmed/21563959	https://www.ncbi.nlm.nih.gov/pubmed/21563959	isolated from air vent in a central toilet, level 3, in a noisy building at the Antarctic Concordia station
GCF_000399205.1	NA	No	No	ANI_PL_2000_paranthracis_ST26_cesPositive_GCF_000399205	exact	2000	IS845/00	https://www.ncbi.nlm.nih.gov/pubmed/12492924	https://www.ncbi.nlm.nih.gov/pubmed/12492924;https://www.ncbi.nlm.nih.gov/pmc/articles/PMC3790080/#B10	isolated from small mammal in Poland; isolation date of 2000 was used, as genome announcment referenced paper in which voles were obtained in 2000
GCF_000399225.1	NA	No	Yes	ANI_PL_2000_paranthracis_ST26_cesPositive_GCF_000399225	exact	2000	IS195	https://onlinelibrary.wiley.com/doi/full/10.1111/1574-6968.12423?sid=nlm%3Apubmed	https://onlinelibrary.wiley.com/doi/full/10.1111/1574-6968.12423?sid=nlm%3Apubmed;https://www.ncbi.nlm.nih.gov/pmc/articles/PMC3790080/#B10;https://onlinelibrary.wiley.com/doi/full/10.1046/j.1365-2672.2003.01790.x?sid=nlm%3Apubmed	isolated from pigmy shrew in Poland
GCF_000440035.1	NA	No	No	XXX_XX_2011_paranthracis_ST975_cesNegative_GCF_000440035	exact	2011	LCT-BC25	https://www.ncbi.nlm.nih.gov/pmc/articles/PMC3879601/	https://www.ncbi.nlm.nih.gov/pmc/articles/PMC3879601/	carried by the Shenzhou VIII spacecraft, traveled in space for about 398 h, and was isolated "after landing", which we are assuming means 17 Nov 2011, in Siziwang Banner, central Inner Mongolia
GCF_000440055.1	NA	No	No	XXX_XX_2011_paranthracis_ST975_cesNegative_GCF_000440055	exact	2011	LCT-BC235	https://www.ncbi.nlm.nih.gov/pmc/articles/PMC3886938/	https://www.ncbi.nlm.nih.gov/pmc/articles/PMC3886938/	carried by the Shenzhou VIII spacecraft, traveled in space for about 398 h, and was isolated "after landing", which we are assuming means 17 Nov 2011, in Siziwang Banner, central Inner Mongolia
GCF_000743195.1	NA	No	Yes	FOO_US_2001_paranthracis_ST26_cesPositive_GCF_000743195	unknown(2001)	1900-2001	F1-15	https://aem.asm.org/content/69/5/2755/figures-only;https://www.ncbi.nlm.nih.gov/pmc/articles/PMC1907107/;https://jb.asm.org/content/184/1/134	https://aem.asm.org/content/69/5/2755/figures-only;https://www.ncbi.nlm.nih.gov/pmc/articles/PMC1907107/;https://jb.asm.org/content/184/1/134	isolated from "foodborne source" in US; 2001 chosen because 2001 was date of submission for earliest known reference of it
GCF_000743865.1	NA	No	Yes	ENV_UK_1950_paranthracis_ST164_cesNegative_GCF_000743865	unknown(1950)	1900-1950	13061	https://www.atcc.org/Products/All/13061.aspx?geo_country=us&slp=1#history	https://mic.microbiologyresearch.org/content/journal/micro/10.1099/00221287-4-3-508;https://mic.microbiologyresearch.org/content/journal/micro/10.1099/00221287-13-3-561;https://www.ncbi.nlm.nih.gov/pmc/articles/PMC2227700/	stably resistant to penicillin, having been selected by exposure to penicillin 5 decades ago; 1950 selected because paper first describing strain was published then
GCF_000948325.1	NA	No	Yes	ENV_CL_2011_paranthracis_ST2030_cesNegative_GCF_000948325	exact	2011	Lr3/2	https://www.ncbi.nlm.nih.gov/biosample/SAMN03025782/	https://www.ncbi.nlm.nih.gov/biosample/SAMN03025782/	isolated from geothermal spring water at 3997 m altitude, Chile, Lirima thermal springs, May 9, 2011
GCF_001008575.1	NA	No	Yes	FOO_NL_2012_paranthracis_ST26_cesNegative_GCF_001008575	exact	2012	B4078	https://www.ncbi.nlm.nih.gov/biosample/SAMN03267261/	https://www.ncbi.nlm.nih.gov/pmc/articles/PMC4683234/	isolated from unspecified food product
GCF_001008585.1	NA	No	Yes	FOO_NL_2012_paranthracis_ST144_cesNegative_GCF_001008585	exact	2012	B4086	https://www.ncbi.nlm.nih.gov/biosample/SAMN03267263/	https://www.ncbi.nlm.nih.gov/pmc/articles/PMC4683234/	isolated from boiled rice
GCF_001008695.1	NA	No	Yes	FOO_NL_2012_paranthracis_ST26_cesNegative_GCF_001008695	exact	2012	B4153	https://www.ncbi.nlm.nih.gov/biosample/SAMN03267266/	https://www.ncbi.nlm.nih.gov/pmc/articles/PMC4683234/	isolated from milk, (fermented) dairy products, and desserts
GCF_001044475.1	NA	No	Yes	HUM_XX_2015_paranthracis_ST185_cesNegative_GCF_001044475	unknown(2015)	1900-2015	7/27/S	https://www.ncbi.nlm.nih.gov/biosample/SAMN03325927/	https://www.ncbi.nlm.nih.gov/pmc/articles/PMC4462024/#SM1	isolated from human feces, probably Germany but don't know for sure; chose 2015 because that was the date of the publication
GCF_001044635.1	NA	No	Yes	FOO_NL_1971_paranthracis_ST1989_cesNegative_GCF_001044635	exact	1971	F4429-71	https://www.ncbi.nlm.nih.gov/biosample/SAMN03325933/	https://www.ncbi.nlm.nih.gov/pubmed/26555390	isolated from vanilla pudding
GCF_001044735.1	NA	No	Yes	HUM_NL_1999_paranthracis_ST164_cesNegative_GCF_001044735	exact	1999	RIVM BC 90	https://www.ncbi.nlm.nih.gov/biosample/SAMN03325942/	https://www.ncbi.nlm.nih.gov/pubmed/26555390	fecal sample
GCF_001044795.1	NA	No	Yes	FOO_DE_2015_paranthracis_ST1989_cesNegative_GCF_001044795	unknown(2015)	1900-2015	MHI 86	https://www.ncbi.nlm.nih.gov/biosample/SAMN03325939/	https://www.ncbi.nlm.nih.gov/pubmed/26555390	isolated from infant food; chose 2015 because that was the date of the publication
GCF_001044825.1	NA	No	Yes	FOO_NO_1995_paranthracis_ST26_cesNegative_GCF_001044825	exact	1995	NVH 0075-95	https://www.ncbi.nlm.nih.gov/biosample/SAMN03325941/	https://www.ncbi.nlm.nih.gov/pmc/articles/PMC4641410/	isolated from stew with vegetables; associated with foodborne illness
GCF_001044895.1	NA	No	Yes	FOO_DE_1993_paranthracis_ST164_cesNegative_GCF_001044895	exact	1993	WSBC 10035	https://www.ncbi.nlm.nih.gov/biosample/SAMN03325947/	https://www.ncbi.nlm.nih.gov/pmc/articles/PMC4641410/	isolated from pasteurized milk
GCF_001566365.1	NA	No	Yes	FOO_DE_2014_paranthracis_ST164_cesNegative_GCF_001566365	exact	2014	MB.1	https://www.ncbi.nlm.nih.gov/biosample/SAMN03797429/	https://www.ncbi.nlm.nih.gov/pubmed/27284145	isolated in Munich 48.1369 N 11.5753 E
GCF_001566375.1	NA	No	Yes	FOO_DE_2014_paranthracis_ST26_cesPositive_GCF_001566375	exact	2014	MB.15	https://www.ncbi.nlm.nih.gov/biosample/SAMN03797526/	https://www.ncbi.nlm.nih.gov/pubmed/27284145	isolated in Munich 48.1369 N 11.5753 E
GCF_001566385.1	NA	No	Yes	FOO_DE_2014_paranthracis_ST2056_cesPositive_GCF_001566385	exact	2014	MB.18	https://www.ncbi.nlm.nih.gov/biosample/SAMN03797530/	https://www.ncbi.nlm.nih.gov/pubmed/27284145	isolated in Munich 48.1369 N 11.5753 E
GCF_001566435.1	NA	No	Yes	FOO_DE_2014_paranthracis_ST26_cesPositive_GCF_001566435	exact	2014	MB.16	https://www.ncbi.nlm.nih.gov/biosample/SAMN03797528/	https://www.ncbi.nlm.nih.gov/pubmed/27284145	isolated in Munich 48.1369 N 11.5753 E
GCF_001566445.1	NA	No	Yes	FOO_DE_2014_paranthracis_ST144_cesPositive_GCF_001566445	exact	2014	MB.17	https://www.ncbi.nlm.nih.gov/biosample/SAMN03797529/	https://www.ncbi.nlm.nih.gov/pubmed/27284145	isolated in Munich
GCF_001566455.1	NA	No	Yes	FOO_DE_2014_paranthracis_ST26_cesPositive_GCF_001566455	exact	2014	MB.21	https://www.ncbi.nlm.nih.gov/biosample/SAMN03797533/	https://www.ncbi.nlm.nih.gov/pubmed/27284145	isolated in Munich
GCF_001566465.1	NA	No	Yes	FOO_DE_2014_paranthracis_ST26_cesPositive_GCF_001566465	exact	2014	MB.8	https://www.ncbi.nlm.nih.gov/biosample/SAMN03797430/	https://www.ncbi.nlm.nih.gov/pubmed/27284145	isolated in Munich
GCF_001566515.1	NA	No	Yes	FOO_DE_2014_paranthracis_ST26_cesPositive_GCF_001566515	exact	2014	MB.8-1	https://www.ncbi.nlm.nih.gov/biosample/SAMN03797525/	https://www.ncbi.nlm.nih.gov/pubmed/27284145	isolated in Munich
GCF_001566525.1	NA	No	Yes	FOO_DE_2014_paranthracis_ST26_cesPositive_GCF_001566525	exact	2014	MB.20	https://www.ncbi.nlm.nih.gov/biosample/SAMN03797532/	https://www.ncbi.nlm.nih.gov/pubmed/27284145	isolated in Munich
GCF_001566535.1	NA	No	Yes	FOO_DE_2014_paranthracis_ST869_cesPositive_GCF_001566535	exact	2014	MB.22	https://www.ncbi.nlm.nih.gov/biosample/SAMN03797557/	https://www.ncbi.nlm.nih.gov/pubmed/27284145	isolated in Munich
GCF_001583705.1	NA	No	Yes	FOO_US_2012_paranthracis_ST1084_cesNegative_GCF_001583705	exact	2012	FSL W8-0003	https://www.ncbi.nlm.nih.gov/biosample/SAMN03800024/	https://aem.asm.org/content/aem/84/6/e02479-17.full.pdf;https://www.ncbi.nlm.nih.gov/pmc/articles/PMC4979109/	isolated in NYS from ricotta/mozzarella whey
GCF_001619385.1	NA	No	No	FOO_NL_2013_paranthracis_ST26_cesNegative_GCF_001619385	exact	2013	B4116	https://www.ncbi.nlm.nih.gov/biosample/SAMN04046536/	https://www.ncbi.nlm.nih.gov/pubmed/27257202	isolated in the Netherlands
GCF_001619465.1	NA	No	Yes	FOO_NL_2013_paranthracis_ST26_cesNegative_GCF_001619465	exact	2013	B4085	https://www.ncbi.nlm.nih.gov/biosample/SAMN04046445/	https://www.ncbi.nlm.nih.gov/pubmed/27257202	Netherlands food isolate
GCF_001719025.1	NA	No	Yes	FOO_US_2015_paranthracis_ST1084_cesNegative_GCF_001719025	exact	2015	MOD1_Bc140	https://www.ncbi.nlm.nih.gov/biosample/SAMN05608065/	https://www.ncbi.nlm.nih.gov/biosample/SAMN05608065/	isolated in Maryland (GenomeTrakr isolate)
GCF_001901815.1	NA	No	No	FOO_US_2015_paranthracis_ST205_cesNegative_GCF_001901815	exact	2015	MOD1_Bc67	https://www.ncbi.nlm.nih.gov/biosample/SAMN05415720/	https://www.ncbi.nlm.nih.gov/biosample/SAMN05415720/	isolated from powdered infant formula in Maryland (GenomeTrakr isolate)
GCF_001901885.1	NA	No	Yes	FOO_US_2015_paranthracis_ST205_cesNegative_GCF_001901885	exact	2015	MOD1_Bc113	https://www.ncbi.nlm.nih.gov/biosample/SAMN05415765/	https://www.ncbi.nlm.nih.gov/biosample/SAMN05415765/	isolated from powdered infant formula in Maryland (GenomeTrakr isolate)
GCF_001913295.1	NA	No	Yes	FOO_US_2015_paranthracis_ST2087_cesNegative_GCF_001913295	exact	2015	MOD1_Bc119	https://www.ncbi.nlm.nih.gov/biosample/SAMN05608051/	https://www.ncbi.nlm.nih.gov/biosample/SAMN05608051/	isolated from whole black pepper in Maryland (GenomeTrakr isolate)
GCF_001913305.1	NA	No	No	FOO_US_2015_paranthracis_ST2092_cesNegative_GCF_001913305	exact	2015	MOD1_Bc89	https://www.ncbi.nlm.nih.gov/biosample/SAMN05608078/	https://www.ncbi.nlm.nih.gov/biosample/SAMN05608078/	isolated from whole black pepper in Maryland (GenomeTrakr isolate)
GCF_001913325.1	NA	No	Yes	FOO_US_2015_paranthracis_ST2082_cesNegative_GCF_001913325	exact	2015	MOD1_Bc69	https://www.ncbi.nlm.nih.gov/biosample/SAMN05415282/	https://www.ncbi.nlm.nih.gov/biosample/SAMN05415282/	isolated from paprika in Maryland (GenomeTrakr isolate)
GCF_001913465.1	NA	No	Yes	FOO_US_2015_paranthracis_ST205_cesNegative_GCF_001913465	exact	2015	MOD1_Bc138	https://www.ncbi.nlm.nih.gov/biosample/SAMN05608067/	https://www.ncbi.nlm.nih.gov/biosample/SAMN05608067/	isolated from dietary supplements in Maryland (GenomeTrakr isolate)
GCF_001913535.1	NA	No	Yes	FOO_US_2015_paranthracis_ST1943_cesNegative_GCF_001913535	exact	2015	MOD1_Bc133	https://www.ncbi.nlm.nih.gov/biosample/SAMN05415710/	https://www.ncbi.nlm.nih.gov/biosample/SAMN05415710/	isolated from dietary supplements in Maryland (GenomeTrakr isolate)
GCF_001913615.1	NA	No	No	FOO_US_2015_paranthracis_ST2082_cesNegative_GCF_001913615	exact	2015	MOD1_Bc18	https://www.ncbi.nlm.nih.gov/biosample/SAMN05415284/	https://www.ncbi.nlm.nih.gov/biosample/SAMN05415284/	isolated from white sesame seeds in Maryland (GenomeTrakr isolate)
GCF_001982805.1	NA	No	Yes	ENV_US_2006_paranthracis_ST2085_cesNegative_GCF_001982805	exact	2006	MOD1_Bc107	https://www.ncbi.nlm.nih.gov/biosample/SAMN05901942/	https://www.ncbi.nlm.nih.gov/biosample/SAMN05901942/	isolated from oxytetracycline medicated fish feed in Maryland (GenomeTrakr isolate)
GCF_001982815.1	NA	No	Yes	ENV_US_2007_paranthracis_ST1065_cesNegative_GCF_001982815	exact	2007	MOD1_Bc110	https://www.ncbi.nlm.nih.gov/biosample/SAMN05901943/	https://www.ncbi.nlm.nih.gov/biosample/SAMN05901943/	isolated from oxytetracycline medicated fish feed in Maryland (GenomeTrakr isolate)
GCF_001982885.1	NA	No	Yes	ENV_US_2006_paranthracis_ST869_cesNegative_GCF_001982885	exact	2006	MOD1_Bc97	https://www.ncbi.nlm.nih.gov/biosample/SAMN05901947/	https://www.ncbi.nlm.nih.gov/biosample/SAMN05901947/	isolated from oxytetracycline medicated fish feed in Maryland (Genome Trakr isolate)
GCF_001982895.1	NA	No	Yes	ENV_US_2006_paranthracis_ST205_cesNegative_GCF_001982895	exact	2006	MOD1_Bc99	https://www.ncbi.nlm.nih.gov/biosample/SAMN05901946/	https://www.ncbi.nlm.nih.gov/biosample/SAMN05901946/	isolated from oxytetracycline medicated fish feed in Maryland (GenomeTrakr isolate)
GCF_001982925.1	NA	No	No	ENV_US_2006_paranthracis_ST205_cesNegative_GCF_001982925	exact	2006	MOD1_Bc105	https://www.ncbi.nlm.nih.gov/biosample/SAMN05901945/	https://www.ncbi.nlm.nih.gov/biosample/SAMN05901945/	isolated from oxytetracycline medicated fish feed in Maryland (GenomeTrakr isolate)
GCF_001982935.1	NA	No	Yes	ENV_US_2006_paranthracis_ST1667_cesNegative_GCF_001982935	exact	2006	MOD1_Bc106	https://www.ncbi.nlm.nih.gov/biosample/SAMN05901944/	https://www.ncbi.nlm.nih.gov/biosample/SAMN05901944/	isolated from oxytetracycline medicated fish feed in Maryland (GenomeTrakr isolate)
GCF_002021335.1	NA	No	No	FOO_US_2015_paranthracis_ST2082_cesNegative_GCF_002021335	exact	2015	MOD1_Bc75	https://www.ncbi.nlm.nih.gov/biosample/SAMN05608062/	https://www.ncbi.nlm.nih.gov/biosample/SAMN05608062/	isolated from sesame seeds in Maryland (GenomeTrakr isolate)
GCF_002146625.1	NA	No	Yes	ANI_US_1999_paranthracis_ST171_cesNegative_GCF_002146625	unknown(1999)	1900-1999	BGSC 4B2	https://www.ncbi.nlm.nih.gov/biosample/SAMN05934512/	http://www.bgsc.org/_catalogs/Catpart2.pdf;https://pdfs.semanticscholar.org/e14a/b3e2f86e372aa3eb7bb9a61540e7011fdc31.pdf	isolated from Malacosoma disstria (forest tent caterpillar moth); 1999 as max date because strain is referenced in publication from 1999
GCF_002147125.1	NA	No	Yes	ANI_CZSK_1992_paranthracis_ST164_cesNegative_GCF_002147125	unknown(1992)	1918-1992	BGSC 4H1	https://www.ncbi.nlm.nih.gov/biosample/SAMN05934542/	http://www.bgsc.org/_catalogs/Catpart2.pdf	isolated from Notodonta aniera (moth) in Czechoslovakia; 1992 was selected as the date because the strain is referenced in 1999 booklet, but Czechoslovakia was dissolved Jan 1, 1993
GCF_002147755.1	NA	No	Yes	XXX_TH_2001_paranthracis_ST1538_cesNegative_GCF_002147755	unknown(2001)	1900-2001	T68001	https://www.ncbi.nlm.nih.gov/biosample/SAMN05934576/	https://onlinelibrary.wiley.com/doi/full/10.1046/j.1365-2672.2002.01693.x	isolated in Thailand; 2001 selected as max date because publication referencing it was submitted in 2001
GCF_002199155.1	NA	No	No	ENV_US_2016_paranthracis_ST266_cesNegative_GCF_002199155	exact	2016	MOD1_Bc179	https://www.ncbi.nlm.nih.gov/biosample/SAMN07163318/	https://www.ncbi.nlm.nih.gov/biosample/SAMN07163318/	isolated from baby wipes in Maryland (GenomeTrakr isolate)
GCF_002199165.1	NA	No	No	ENV_US_2016_paranthracis_ST266_cesNegative_GCF_002199165	exact	2016	MOD1_Bc185	https://www.ncbi.nlm.nih.gov/biosample/SAMN07163290/	https://www.ncbi.nlm.nih.gov/biosample/SAMN07163290/	isolated from baby wipes in Maryland (GenomeTrakr isolate)
GCF_002199205.1	NA	No	No	ENV_US_2016_paranthracis_ST266_cesNegative_GCF_002199205	exact	2016	MOD1_Bc188	https://www.ncbi.nlm.nih.gov/biosample/SAMN07163275/	https://www.ncbi.nlm.nih.gov/biosample/SAMN07163275/	isolated from baby wipes in Maryland (GenomeTrakr isolate)
GCF_002199225.1	NA	No	No	ENV_US_2016_paranthracis_ST266_cesNegative_GCF_002199225	exact	2016	MOD1_Bc191	https://www.ncbi.nlm.nih.gov/biosample/SAMN07163272/	https://www.ncbi.nlm.nih.gov/biosample/SAMN07163272/	isolated from baby wipes in Maryland (GenomeTrakr isolate)
GCF_002199265.1	NA	No	No	ENV_US_2016_paranthracis_ST266_cesNegative_GCF_002199265	exact	2016	MOD1_Bc199	https://www.ncbi.nlm.nih.gov/biosample/SAMN07163264/	https://www.ncbi.nlm.nih.gov/biosample/SAMN07163264/	isolated from baby wipes in Maryland (GenomeTrakr isolate)
GCF_002199275.1	NA	No	No	ENV_US_2016_paranthracis_ST266_cesNegative_GCF_002199275	exact	2016	MOD1_Bc192	https://www.ncbi.nlm.nih.gov/biosample/SAMN07163271/	https://www.ncbi.nlm.nih.gov/biosample/SAMN07163271/	isolated from baby wipes in Maryland (GenomeTrakr isolate)
GCF_002199345.1	NA	No	No	ENV_US_2016_paranthracis_ST266_cesNegative_GCF_002199345	exact	2016	MOD1_Bc59	https://www.ncbi.nlm.nih.gov/biosample/SAMN07163327/	https://www.ncbi.nlm.nih.gov/biosample/SAMN07163327/	isolated from baby wipes in Maryland (GenomeTrakr isolate)
GCF_002199365.1	NA	No	No	ENV_US_2016_paranthracis_ST266_cesNegative_GCF_002199365	exact	2016	MOD1_Bc61	https://www.ncbi.nlm.nih.gov/biosample/SAMN07163325/	https://www.ncbi.nlm.nih.gov/biosample/SAMN07163325/	isolated from baby wipes in Maryland (GenomeTrakr isolate)
GCF_002199405.1	NA	No	No	ENV_US_2016_paranthracis_ST266_cesNegative_GCF_002199405	exact	2016	MOD1_Bc62	https://www.ncbi.nlm.nih.gov/biosample/SAMN07163324/	https://www.ncbi.nlm.nih.gov/biosample/SAMN07163324/	isolated from baby wipes in Maryland (GenomeTrakr isolate)
GCF_002199425.1	NA	No	No	ENV_US_2016_paranthracis_ST266_cesNegative_GCF_002199425	exact	2016	MOD1_Bc63	https://www.ncbi.nlm.nih.gov/biosample/SAMN07163323/	https://www.ncbi.nlm.nih.gov/biosample/SAMN07163323/	isolated from baby wipes in Maryland (GenomeTrakr isolate)
GCF_002199445.1	NA	No	No	ENV_US_2016_paranthracis_ST266_cesNegative_GCF_002199445	exact	2016	MOD1_Bc65	https://www.ncbi.nlm.nih.gov/biosample/SAMN07163321/	https://www.ncbi.nlm.nih.gov/biosample/SAMN07163321/	isolated from baby wipes in Maryland (GenomeTrakr isolate)
GCF_002199475.1	NA	No	Yes	ENV_US_2016_paranthracis_ST266_cesNegative_GCF_002199475	exact	2016	MOD1_Bc182	https://www.ncbi.nlm.nih.gov/biosample/SAMN07163293/	https://www.ncbi.nlm.nih.gov/biosample/SAMN07163293/	isolated from baby wipes in Maryland (GenomeTrakr isolate)
GCF_002199485.1	NA	No	No	ENV_US_2016_paranthracis_ST266_cesNegative_GCF_002199485	exact	2016	MOD1_Bc180	https://www.ncbi.nlm.nih.gov/biosample/SAMN07163317/	https://www.ncbi.nlm.nih.gov/biosample/SAMN07163317/	isolated from baby wipes in Maryland (GenomeTrakr isolate)
GCF_002199505.1	NA	No	No	ENV_US_2016_paranthracis_ST266_cesNegative_GCF_002199505	exact	2016	MOD1_Bc195	https://www.ncbi.nlm.nih.gov/biosample/SAMN07163268/	https://www.ncbi.nlm.nih.gov/biosample/SAMN07163268/	isolated from baby wipes in Maryland (GenomeTrakr isolate)
GCF_002199525.1	NA	No	No	ENV_US_2016_paranthracis_ST266_cesNegative_GCF_002199525	exact	2016	MOD1_Bc200	https://www.ncbi.nlm.nih.gov/biosample/SAMN07163263/	https://www.ncbi.nlm.nih.gov/biosample/SAMN07163263/	isolated from baby wipes in Maryland (GenomeTrakr isolate)
GCF_002199555.1	NA	No	No	ENV_US_2016_paranthracis_ST266_cesNegative_GCF_002199555	exact	2016	MOD1_Bc204	https://www.ncbi.nlm.nih.gov/biosample/SAMN07163259/	https://www.ncbi.nlm.nih.gov/biosample/SAMN07163259/	isolated from baby wipes in Maryland (GenomeTrakr isolate)
GCF_002199695.1	NA	No	No	ENV_US_2016_paranthracis_ST266_cesNegative_GCF_002199695	exact	2016	MOD1_Bc56	https://www.ncbi.nlm.nih.gov/biosample/SAMN07163330/	https://www.ncbi.nlm.nih.gov/biosample/SAMN07163330/	isolated from baby wipes in Maryland (GenomeTrakr isolate)
GCF_002199705.1	NA	No	No	ENV_US_2016_paranthracis_ST266_cesNegative_GCF_002199705	exact	2016	MOD1_Bc58	https://www.ncbi.nlm.nih.gov/biosample/SAMN07163328/	https://www.ncbi.nlm.nih.gov/biosample/SAMN07163328/	isolated from baby wipes in Maryland (GenomeTrakr isolate)
GCF_002199755.1	NA	No	No	ENV_US_2016_paranthracis_ST266_cesNegative_GCF_002199755	exact	2016	MOD1_Bc60	https://www.ncbi.nlm.nih.gov/biosample/SAMN07163326/	https://www.ncbi.nlm.nih.gov/biosample/SAMN07163326/	isolated from baby wipes in Maryland (GenomeTrakr isolate)
GCF_002199765.1	NA	No	No	ENV_US_2016_paranthracis_ST266_cesNegative_GCF_002199765	exact	2016	MOD1_Bc178	https://www.ncbi.nlm.nih.gov/biosample/SAMN07163319/	https://www.ncbi.nlm.nih.gov/biosample/SAMN07163319/	isolated from baby wipes in Maryland (GenomeTrakr isolate)
GCF_002199805.1	NA	No	No	ENV_US_2016_paranthracis_ST266_cesNegative_GCF_002199805	exact	2016	MOD1_Bc181	https://www.ncbi.nlm.nih.gov/biosample/SAMN07163316/	https://www.ncbi.nlm.nih.gov/biosample/SAMN07163316/	isolated from baby wipes in Maryland (GenomeTrakr isolate)
GCF_002199815.1	NA	No	No	ENV_US_2016_paranthracis_ST266_cesNegative_GCF_002199815	exact	2016	MOD1_Bc183	https://www.ncbi.nlm.nih.gov/biosample/SAMN07163292/	https://www.ncbi.nlm.nih.gov/biosample/SAMN07163292/	isolated from baby wipes in Maryland (GenomeTrakr isolate)
GCF_002199845.1	NA	No	No	ENV_US_2016_paranthracis_ST266_cesNegative_GCF_002199845	exact	2016	MOD1_Bc186	https://www.ncbi.nlm.nih.gov/biosample/SAMN07163277/	https://www.ncbi.nlm.nih.gov/biosample/SAMN07163277/	isolated from baby wipes in Maryland (GenomeTrakr isolate)
GCF_002199875.1	NA	No	No	ENV_US_2016_paranthracis_ST266_cesNegative_GCF_002199875	exact	2016	MOD1_Bc189	https://www.ncbi.nlm.nih.gov/biosample/SAMN07163274/	https://www.ncbi.nlm.nih.gov/biosample/SAMN07163274/	isolated from baby wipes in Maryland (GenomeTrakr isolate)
GCF_002199905.1	NA	No	No	ENV_US_2016_paranthracis_ST266_cesNegative_GCF_002199905	exact	2016	MOD1_Bc193	https://www.ncbi.nlm.nih.gov/biosample/SAMN07163270/	https://www.ncbi.nlm.nih.gov/biosample/SAMN07163270/	isolated from baby wipes in Maryland (GenomeTrakr isolate)
GCF_002199945.1	NA	No	No	ENV_US_2016_paranthracis_ST266_cesNegative_GCF_002199945	exact	2016	MOD1_Bc198	https://www.ncbi.nlm.nih.gov/biosample/SAMN07163265/	https://www.ncbi.nlm.nih.gov/biosample/SAMN07163265/	isolated from baby wipes in Maryland (GenomeTrakr isolate)
GCF_002199955.1	NA	No	No	ENV_US_2016_paranthracis_ST266_cesNegative_GCF_002199955	exact	2016	MOD1_Bc202	https://www.ncbi.nlm.nih.gov/biosample/SAMN07163261/	https://www.ncbi.nlm.nih.gov/biosample/SAMN07163261/	isolated from baby wipes in Maryland (GenomeTrakr isolate)
GCF_002200075.1	NA	No	Yes	HUM_US_2016_paranthracis_ST26_cesPositive_GCF_002200075	exact	2016	MOD1_Bc234	https://www.ncbi.nlm.nih.gov/biosample/SAMN07205619/	https://www.ncbi.nlm.nih.gov/biosample/SAMN07205619/	isolated from human stool in Maryland (GenomeTrakr isolate)
GCF_002200125.1	NA	No	No	HUM_US_2016_paranthracis_ST26_cesPositive_GCF_002200125	exact	2016	MOD1_Bc225	https://www.ncbi.nlm.nih.gov/biosample/SAMN07205615/	https://www.ncbi.nlm.nih.gov/biosample/SAMN07205615/	isolated from human stool sample in Maryland (GenomeTrakr isolate)
GCF_002200145.1	NA	No	No	HUM_US_2016_paranthracis_ST26_cesPositive_GCF_002200145	exact	2016	MOD1_Bc233	https://www.ncbi.nlm.nih.gov/biosample/SAMN07205620/	https://www.ncbi.nlm.nih.gov/biosample/SAMN07205620/	isolated from human stool sample in Maryland (GenomeTrakr isolate)
GCF_002201605.1	NA	No	No	ENV_US_2016_paranthracis_ST266_cesNegative_GCF_002201605	exact	2016	MOD1_Bc194	https://www.ncbi.nlm.nih.gov/biosample/SAMN07163269/	https://www.ncbi.nlm.nih.gov/biosample/SAMN07163269/	isolated from baby wipes in Maryland (GenomeTrakr isolate)
GCF_002201645.1	NA	No	No	ENV_US_2016_paranthracis_ST266_cesNegative_GCF_002201645	exact	2016	MOD1_Bc197	https://www.ncbi.nlm.nih.gov/biosample/SAMN07163266/	https://www.ncbi.nlm.nih.gov/biosample/SAMN07163266/	isolated from baby wipes in Maryland (GenomeTrakr isolate)
GCF_002201685.1	NA	No	No	ENV_US_2016_paranthracis_ST266_cesNegative_GCF_002201685	exact	2016	MOD1_Bc196	https://www.ncbi.nlm.nih.gov/biosample/SAMN07163267/	https://www.ncbi.nlm.nih.gov/biosample/SAMN07163267/	isolated from baby wipes in Maryland (GenomeTrakr isolate)
GCF_002290105.1	NA	No	Yes	ENV_CN_2015_paranthracis_ST2057_cesNegative_GCF_002290105	exact	2015	CC-1	https://www.ncbi.nlm.nih.gov/biosample/SAMN07593956/	https://www.ncbi.nlm.nih.gov/pubmed/30343326	isolated from marine sediments in Liaodong Bay, Bo Hai, Panjin, China; produces metallic selenides and reduces selenite and selenate
GCF_002343945.1	NA	No	No	FOO_CN_2015_paranthracis_ST26_cesPositive_GCF_002343945	exact	2015	HZBCE-10	https://www.ncbi.nlm.nih.gov/biosample/SAMN07624369/	https://www.ncbi.nlm.nih.gov/biosample/SAMN07624369/	isolated from pork associated with a foodborne disease case in Hangzhou, China
GCF_002530555.1	NA	No	No	FOO_CN_2015_paranthracis_ST26_cesPositive_GCF_002530555	exact	2015	HZBCE-08	https://www.ncbi.nlm.nih.gov/biosample/SAMN07622491/	https://www.ncbi.nlm.nih.gov/biosample/SAMN07622491/	isolated from fried fish associated with a foodborne disease case in Hangzhou, China
GCF_002530565.1	NA	No	No	FOO_CN_2015_paranthracis_ST26_cesPositive_GCF_002530565	exact	2015	HZBCE-09	https://www.ncbi.nlm.nih.gov/biosample/SAMN07624368/	https://www.ncbi.nlm.nih.gov/biosample/SAMN07624368/	isolated from pork associated with foodborne disease, Hangzhou, China
GCF_002530575.1	NA	No	No	FOO_CN_2015_paranthracis_ST26_cesPositive_GCF_002530575	exact	2015	HZBCE-07	https://www.ncbi.nlm.nih.gov/biosample/SAMN07622490/	https://www.ncbi.nlm.nih.gov/biosample/SAMN07622490/	isolated from fried fish associated with foodborne disease in Hangzhou, China
GCF_002530625.1	NA	No	Yes	HUM_CN_2015_paranthracis_ST26_cesPositive_GCF_002530625	exact	2015	HZBCE-02	https://www.ncbi.nlm.nih.gov/biosample/SAMN07622472/	https://www.ncbi.nlm.nih.gov/biosample/SAMN07622472/	isolated from a human with foodborne illness, Hangzhou, China
GCF_002530635.1	NA	No	No	HUM_CN_2015_paranthracis_ST26_cesPositive_GCF_002530635	exact	2015	HZBCE-01	https://www.ncbi.nlm.nih.gov/biosample/SAMN07622471/	https://www.ncbi.nlm.nih.gov/biosample/SAMN07622471/	isolated from a human with foodborne illness, Hangzhou, China
GCF_002530775.1	NA	No	Yes	FOO_US_2016_paranthracis_ST1989_cesNegative_GCF_002530775	exact	2016	MOD1_Bc224	https://www.ncbi.nlm.nih.gov/biosample/SAMN07205603/	https://www.ncbi.nlm.nih.gov/biosample/SAMN07205603/	isolated from a food product in Maryland (GenomeTrakr isolate)
GCF_002530785.1	NA	No	Yes	FOO_US_2016_paranthracis_ST26_cesNegative_GCF_002530785	exact	2016	MOD1_Bc220	https://www.ncbi.nlm.nih.gov/biosample/SAMN07205607/	https://www.ncbi.nlm.nih.gov/biosample/SAMN07205607/	isolated from a food product in Maryland (GenomeTrakr isolate)
GCF_002553235.1	NA	No	Yes	ENV_US_2014_paranthracis_ST2047_cesNegative_GCF_002553235	exact	2014	AFS093282	https://www.ncbi.nlm.nih.gov/biosample/SAMN07598624/	https://msystems.asm.org/content/2/6/e00040-17#DC10	isolated from soil in North Carolina to study biosynthetic gene clusters
GCF_002565055.1	NA	No	Yes	ENV_US_2013_paranthracis_ST205_cesNegative_GCF_002565055	exact	2013	AFS076904	https://www.ncbi.nlm.nih.gov/biosample/SAMN07598426/	https://msystems.asm.org/content/2/6/e00040-17#DC10	isolated from the root of a corn plant in Iowa (used to study biosynthetic gene clusters)
GCF_002570465.1	NA	No	Yes	ENV_US_2014_paranthracis_ST122_cesNegative_GCF_002570465	exact	2014	AFS061996	https://www.ncbi.nlm.nih.gov/biosample/SAMN07598229/	https://msystems.asm.org/content/2/6/e00040-17#DC10	isolated from a plant in North Carolina (used to study biosynthetic gene clusters)
GCF_002807375.1	NA	No	Yes	HUM_US_2005_paranthracis_ST26_cesNegative_GCF_002807375	unknown(2005)	1994-2005	SJ-S30	https://www.ncbi.nlm.nih.gov/biosample/SAMN07351958/	https://www.ncbi.nlm.nih.gov/pmc/articles/PMC5778371/	isolated from human patient at St Jude's Children's Research Hospital in Memphis, Tennessee; patient had stool colonization; 2005 chosen as max date because strains were isolated from 1994-2005 in the paper
GCF_002835635.1	NA	No	Yes	ENV_IN_2014_paranthracis_ST1066_cesNegative_GCF_002835635	exact	2014	TS2	https://www.ncbi.nlm.nih.gov/biosample/SAMN08131263/	https://mra.asm.org/content/7/6/e00873-18	moderately halophilic strain isolated from sediments of a solar saltern in southern India (Tuticorin, Tamilnadu)
GCF_002896915.1	NA	No	Yes	ENV_IN_2016_paranthracis_ST2184_cesNegative_GCF_002896915	exact	2016	EGD-AQ9	https://www.ncbi.nlm.nih.gov/biosample/SAMN05257094/	https://www.ncbi.nlm.nih.gov/biosample/SAMN05257094/	isolated from sewage in Nagpur, Maharashtra, India
GCF_002911655.1	NA	No	No	HUM_CN_2015_paranthracis_ST26_cesPositive_GCF_002911655	exact	2015	BCE-01	https://www.ncbi.nlm.nih.gov/biosample/SAMN07627088/	https://www.ncbi.nlm.nih.gov/biosample/SAMN07627088/	collected from foodborne disease case in Hangzhou, China; possibly fatal according to Bioproject description
GCF_002912125.1	NA	No	Yes	ANI_UK_2013_paranthracis_ST171_cesNegative_GCF_002912125	exact	2013	BGSC 4B2	https://www.ncbi.nlm.nih.gov/biosample/SAMN07955866/	https://www.ncbi.nlm.nih.gov/biosample/SAMN07955866/	isolated from silkworm (Bombyx mori) in UK
GCF_003004435.1	NA	No	No	HUM_CN_2015_paranthracis_ST26_cesPositive_GCF_003004435	exact	2015	BCE-01	https://www.ncbi.nlm.nih.gov/biosample/SAMN06368697/	https://www.ncbi.nlm.nih.gov/biosample/SAMN06368697/	isolated from food poisoning incident in Zhejiang, Hangzhou, China
GCF_003151055.1	NA	No	Yes	ENV_PK_2013_paranthracis_ST205_cesNegative_GCF_003151055	exact	2013	CVC_S12	https://www.ncbi.nlm.nih.gov/biosample/SAMN08056370/	https://www.tandfonline.com/doi/abs/10.1080/08927014.2019.1586889?journalCode=gbif20	isolated from central venous catheter of patient in Lahore, Pakistan
GCF_003151095.1	NA	No	No	ENV_PK_2013_paranthracis_ST205_cesNegative_GCF_003151095	exact	2013	CVC_S1	https://www.ncbi.nlm.nih.gov/biosample/SAMN08056330/	https://www.tandfonline.com/doi/abs/10.1080/08927014.2019.1586889?journalCode=gbif20	isolated from central venous catheter of patient in Lahore, Pakistan
GCF_003270025.1	NA	No	Yes	ENV_HK_2015_paranthracis_ST205x_cesNegative_GCF_003270025	exact	2015	P4-1-5	https://www.ncbi.nlm.nih.gov/biosample/SAMN04868718/	https://www.ncbi.nlm.nih.gov/biosample/SAMN04868718/	isolated from landfill in Hong Kong
GCF_003439755.1	NA	No	Yes	HUM_CN_2013_paranthracis_ST975_cesNegative_GCF_003439755	exact	2013	OM02-3AC	https://www.ncbi.nlm.nih.gov/biosample/SAMN09736762/	https://www.ncbi.nlm.nih.gov/biosample/SAMN09736762/	isolated from Human feces in Shenzhen, China
GCF_900176835.1	NA	No	Yes	XXX_FR_2016_paranthracis_ST2104_cesNegative_GCF_900176835	exact	2016	16-00221	https://www.ncbi.nlm.nih.gov/biosample/SAMEA103956301/	https://www.ncbi.nlm.nih.gov/bioproject/387332	isolated from clinical and environmental samples from the Ile-de-France Lactarium outbreaks', Paris, France, 2016; unsure if clinical (HUM) or environmental (ENV), so given XXX for unknown source
GCF_900176895.1	ERR1910753	No	Yes	XXX_FR_2016_paranthracis_ST26_cesPositive_GCF_900176895	exact	2016	16-00176	https://www.ncbi.nlm.nih.gov/biosample/SAMEA103956288/	https://www.ncbi.nlm.nih.gov/bioproject/387332	isolated from clinical and environmental samples from the Ile-de-France Lactarium outbreaks', Paris, France, 2016; unsure if clinical (HUM) or environmental (ENV), so given XXX for unknown source
GCF_900176925.1	ERR1910752	No	Yes	XXX_FR_2016_paranthracis_ST26_cesPositive_GCF_900176925	exact	2016	16-00174	https://www.ncbi.nlm.nih.gov/biosample/SAMEA103956287/	https://www.ncbi.nlm.nih.gov/bioproject/387332	isolated from clinical and environmental samples from the Ile-de-France Lactarium outbreaks', Paris, France, 2016; unsure if clinical (HUM) or environmental (ENV), so given XXX for unknown source
GCF_900176975.1	NA	No	Yes	XXX_FR_2016_paranthracis_ST26_cesNegative_GCF_900176975	exact	2016	16-00183	https://www.ncbi.nlm.nih.gov/biosample/SAMEA103956290/	https://www.ncbi.nlm.nih.gov/bioproject/387332	isolated from clinical and environmental samples from the Ile-de-France Lactarium outbreaks', Paris, France, 2016; unsure if clinical (HUM) or environmental (ENV), so given XXX for unknown source
GCF_900176985.1	NA	No	Yes	XXX_FR_2016_paranthracis_ST549_cesNegative_GCF_900176985	exact	2016	16-00193	https://www.ncbi.nlm.nih.gov/biosample/SAMEA103956296/	https://www.ncbi.nlm.nih.gov/bioproject/387332	isolated from clinical and environmental samples from the Ile-de-France Lactarium outbreaks', Paris, France, 2016; unsure if clinical (HUM) or environmental (ENV), so given XXX for unknown source
NA	SRR6825032	Yes	Yes	FOO_US_2016_paranthracis_ST26_cesPositive_R9-6386	exact	2016	FSL R9-6386	https://www.ncbi.nlm.nih.gov/biosample/SAMN08685561	https://www.frontiersin.org/articles/10.3389/fmicb.2019.00144/full#B70	isolated from refried beans associated with a 2016 foodborne outbreak in New York State linked to refried beans served at a Mexican fast food restaurant chain
NA	SRR6825033	Yes	No	FOO_US_2016_paranthracis_ST26_cesPositive_R9-6387	exact	2016	FSL R9-6387	https://www.ncbi.nlm.nih.gov/biosample/SAMN08685562	https://www.frontiersin.org/articles/10.3389/fmicb.2019.00144/full#B70	isolated from refried beans associated with a 2016 foodborne outbreak in New York State linked to refried beans served at a Mexican fast food restaurant chain
NA	SRR6825034	Yes	No	FOO_US_2016_paranthracis_ST26_cesPositive_R9-6388	exact	2016	FSL R9-6388	https://www.ncbi.nlm.nih.gov/biosample/SAMN08685563	https://www.frontiersin.org/articles/10.3389/fmicb.2019.00144/full#B71	isolated from refried beans associated with a 2016 foodborne outbreak in New York State linked to refried beans served at a Mexican fast food restaurant chain
NA	SRR6827986	Yes	No	FOO_US_2016_paranthracis_ST26_cesPositive_R9-6389	exact	2016	FSL R9-6389	https://www.ncbi.nlm.nih.gov/biosample/SAMN08688985	https://www.frontiersin.org/articles/10.3389/fmicb.2019.00144/full#B72	isolated from refried beans associated with a 2016 foodborne outbreak in New York State linked to refried beans served at a Mexican fast food restaurant chain
NA	SRR6825035	Yes	No	FOO_US_2016_paranthracis_ST26_cesPositive_R9-6390	exact	2016	FSL R9-6390	https://www.ncbi.nlm.nih.gov/biosample/SAMN08685564	https://www.frontiersin.org/articles/10.3389/fmicb.2019.00144/full#B73	isolated from refried beans associated with a 2016 foodborne outbreak in New York State linked to refried beans served at a Mexican fast food restaurant chain
NA	SRR6825036	Yes	No	FOO_US_2016_paranthracis_ST26_cesPositive_R9-6391	exact	2016	FSL R9-6391	https://www.ncbi.nlm.nih.gov/biosample/SAMN08685565	https://www.frontiersin.org/articles/10.3389/fmicb.2019.00144/full#B74	isolated from refried beans associated with a 2016 foodborne outbreak in New York State linked to refried beans served at a Mexican fast food restaurant chain
NA	SRR6825037	Yes	No	FOO_US_2016_paranthracis_ST26_cesPositive_R9-6392	exact	2016	FSL R9-6392	https://www.ncbi.nlm.nih.gov/biosample/SAMN08685566	https://www.frontiersin.org/articles/10.3389/fmicb.2019.00144/full#B75	isolated from refried beans associated with a 2016 foodborne outbreak in New York State linked to refried beans served at a Mexican fast food restaurant chain
NA	SRR6825038	Yes	No	FOO_US_2016_paranthracis_ST26_cesPositive_R9-6393	exact	2016	FSL R9-6393	https://www.ncbi.nlm.nih.gov/biosample/SAMN08685567	https://www.frontiersin.org/articles/10.3389/fmicb.2019.00144/full#B76	isolated from refried beans associated with a 2016 foodborne outbreak in New York State linked to refried beans served at a Mexican fast food restaurant chain
NA	SRR6825039	Yes	No	FOO_US_2016_paranthracis_ST26_cesPositive_R9-6394	exact	2016	FSL R9-6394	https://www.ncbi.nlm.nih.gov/biosample/SAMN08685568	https://www.frontiersin.org/articles/10.3389/fmicb.2019.00144/full#B77	isolated from refried beans associated with a 2016 foodborne outbreak in New York State linked to refried beans served at a Mexican fast food restaurant chain
NA	SRR6827985	Yes	No	FOO_US_2016_paranthracis_ST26_cesPositive_R9-6395	exact	2016	FSL R9-6395	https://www.ncbi.nlm.nih.gov/biosample/SAMN08688986	https://www.frontiersin.org/articles/10.3389/fmicb.2019.00144/full#B78	isolated from refried beans associated with a 2016 foodborne outbreak in New York State linked to refried beans served at a Mexican fast food restaurant chain
NA	SRR6825040	Yes	No	FOO_US_2016_paranthracis_ST26_cesPositive_R9-6396	exact	2016	FSL R9-6396	https://www.ncbi.nlm.nih.gov/biosample/SAMN08685569	https://www.frontiersin.org/articles/10.3389/fmicb.2019.00144/full#B79	isolated from refried beans associated with a 2016 foodborne outbreak in New York State linked to refried beans served at a Mexican fast food restaurant chain
NA	SRR6825041	Yes	No	FOO_US_2016_paranthracis_ST26_cesPositive_R9-6397	exact	2016	FSL R9-6397	https://www.ncbi.nlm.nih.gov/biosample/SAMN08685570	https://www.frontiersin.org/articles/10.3389/fmicb.2019.00144/full#B80	isolated from refried beans associated with a 2016 foodborne outbreak in New York State linked to refried beans served at a Mexican fast food restaurant chain
NA	SRR6825046	Yes	No	FOO_US_2016_paranthracis_ST26_cesPositive_R9-6398	exact	2016	FSL R9-6398	https://www.ncbi.nlm.nih.gov/biosample/SAMN08685571	https://www.frontiersin.org/articles/10.3389/fmicb.2019.00144/full#B81	isolated from refried beans associated with a 2016 foodborne outbreak in New York State linked to refried beans served at a Mexican fast food restaurant chain
NA	SRR6827984	Yes	No	FOO_US_2016_paranthracis_ST26_cesPositive_R9-6399	exact	2016	FSL R9-6399	https://www.ncbi.nlm.nih.gov/biosample/SAMN08688987	https://www.frontiersin.org/articles/10.3389/fmicb.2019.00144/full#B82	isolated from refried beans associated with a 2016 foodborne outbreak in New York State linked to refried beans served at a Mexican fast food restaurant chain
NA	SRR6825047	Yes	No	FOO_US_2016_paranthracis_ST26_cesPositive_R9-6400	exact	2016	FSL R9-6400	https://www.ncbi.nlm.nih.gov/biosample/SAMN08685572	https://www.frontiersin.org/articles/10.3389/fmicb.2019.00144/full#B83	isolated from refried beans associated with a 2016 foodborne outbreak in New York State linked to refried beans served at a Mexican fast food restaurant chain
NA	SRR6825048	Yes	No	FOO_US_2016_paranthracis_ST26_cesPositive_R9-6401	exact	2016	FSL R9-6401	https://www.ncbi.nlm.nih.gov/biosample/SAMN08685573	https://www.frontiersin.org/articles/10.3389/fmicb.2019.00144/full#B84	isolated from refried beans associated with a 2016 foodborne outbreak in New York State linked to refried beans served at a Mexican fast food restaurant chain
NA	SRR6825049	Yes	No	FOO_US_2016_paranthracis_ST26_cesPositive_R9-6402	exact	2016	FSL R9-6402	https://www.ncbi.nlm.nih.gov/biosample/SAMN08685574	https://www.frontiersin.org/articles/10.3389/fmicb.2019.00144/full#B85	isolated from refried beans associated with a 2016 foodborne outbreak in New York State linked to refried beans served at a Mexican fast food restaurant chain
NA	SRR6825042	Yes	No	FOO_US_2016_paranthracis_ST26_cesPositive_R9-6403	exact	2016	FSL R9-6403	https://www.ncbi.nlm.nih.gov/biosample/SAMN08685575	https://www.frontiersin.org/articles/10.3389/fmicb.2019.00144/full#B86	isolated from refried beans associated with a 2016 foodborne outbreak in New York State linked to refried beans served at a Mexican fast food restaurant chain
NA	SRR6825043	Yes	No	FOO_US_2016_paranthracis_ST26_cesPositive_R9-6404	exact	2016	FSL R9-6404	https://www.ncbi.nlm.nih.gov/biosample/SAMN08685576	https://www.frontiersin.org/articles/10.3389/fmicb.2019.00144/full#B87	isolated from refried beans associated with a 2016 foodborne outbreak in New York State linked to refried beans served at a Mexican fast food restaurant chain
NA	SRR6825044	Yes	No	FOO_US_2016_paranthracis_ST26_cesPositive_R9-6405	exact	2016	FSL R9-6405	https://www.ncbi.nlm.nih.gov/biosample/SAMN08685577	https://www.frontiersin.org/articles/10.3389/fmicb.2019.00144/full#B88	isolated from refried beans associated with a 2016 foodborne outbreak in New York State linked to refried beans served at a Mexican fast food restaurant chain
NA	SRR6825045	Yes	No	FOO_US_2016_paranthracis_ST26_cesPositive_R9-6407	exact	2016	FSL R9-6407	https://www.ncbi.nlm.nih.gov/biosample/SAMN08685578	https://www.frontiersin.org/articles/10.3389/fmicb.2019.00144/full#B89	isolated from refried beans associated with a 2016 foodborne outbreak in New York State linked to refried beans served at a Mexican fast food restaurant chain
NA	SRR6825050	Yes	No	FOO_US_2016_paranthracis_ST26_cesPositive_R9-6408	exact	2016	FSL R9-6408	https://www.ncbi.nlm.nih.gov/biosample/SAMN08685579	https://www.frontiersin.org/articles/10.3389/fmicb.2019.00144/full#B90	isolated from refried beans associated with a 2016 foodborne outbreak in New York State linked to refried beans served at a Mexican fast food restaurant chain
NA	SRR6825051	Yes	No	FOO_US_2016_paranthracis_ST26_cesPositive_R9-6409	exact	2016	FSL R9-6409	https://www.ncbi.nlm.nih.gov/biosample/SAMN08685580	https://www.frontiersin.org/articles/10.3389/fmicb.2019.00144/full#B91	isolated from refried beans associated with a 2016 foodborne outbreak in New York State linked to refried beans served at a Mexican fast food restaurant chain
NA	SRR6825029	Yes	No	FOO_US_2016_paranthracis_ST26_cesPositive_R9-6411	exact	2016	FSL R9-6411	https://www.ncbi.nlm.nih.gov/biosample/SAMN08685581	https://www.frontiersin.org/articles/10.3389/fmicb.2019.00144/full#B92	isolated from refried beans associated with a 2016 foodborne outbreak in New York State linked to refried beans served at a Mexican fast food restaurant chain
NA	SRR6827989	Yes	No	HUM_US_2016_paranthracis_ST26_cesPositive_R9-6381	exact	2016	FSL R9-6381	https://www.ncbi.nlm.nih.gov/biosample/SAMN08688982	https://www.frontiersin.org/articles/10.3389/fmicb.2019.00144/full#B93	isolated from human clincial case associated with a 2016 foodborne outbreak in New York State linked to refried beans served at a Mexican fast food restaurant chain
NA	SRR6827988	Yes	No	HUM_US_2016_paranthracis_ST26_cesPositive_R9-6382	exact	2016	FSL R9-6382	https://www.ncbi.nlm.nih.gov/biosample/SAMN08688983	https://www.frontiersin.org/articles/10.3389/fmicb.2019.00144/full#B94	isolated from human clincial case associated with a 2016 foodborne outbreak in New York State linked to refried beans served at a Mexican fast food restaurant chain
NA	SRR6825028	Yes	No	HUM_US_2016_paranthracis_ST26_cesPositive_R9-6383	exact	2016	FSL R9-6383	https://www.ncbi.nlm.nih.gov/biosample/SAMN08685582	https://www.frontiersin.org/articles/10.3389/fmicb.2019.00144/full#B95	isolated from human clincial case associated with a 2016 foodborne outbreak in New York State linked to refried beans served at a Mexican fast food restaurant chain
NA	SRR6827987	Yes	No	HUM_US_2016_paranthracis_ST26_cesPositive_R9-6384	exact	2016	FSL R9-6384	https://www.ncbi.nlm.nih.gov/biosample/SAMN08688984	https://www.frontiersin.org/articles/10.3389/fmicb.2019.00144/full#B96	isolated from human clincial case associated with a 2016 foodborne outbreak in New York State linked to refried beans served at a Mexican fast food restaurant chain
NA	SRR6825031	Yes	No	HUM_US_2016_paranthracis_ST26_cesPositive_R9-6385	exact	2016	FSL R9-6385	https://www.ncbi.nlm.nih.gov/biosample/SAMN08685583	https://www.frontiersin.org/articles/10.3389/fmicb.2019.00144/full#B97	isolated from human clincial case associated with a 2016 foodborne outbreak in New York State linked to refried beans served at a Mexican fast food restaurant chain
NA	SRR6825030	Yes	No	HUM_US_2016_paranthracis_ST26_cesPositive_R9-6412	exact	2016	FSL R9-6412	https://www.ncbi.nlm.nih.gov/biosample/SAMN08685584	https://www.frontiersin.org/articles/10.3389/fmicb.2019.00144/full#B98	isolated from human clincial case associated with a 2016 foodborne outbreak in New York State linked to refried beans served at a Mexican fast food restaurant chain
aNA; not available
bSRA; Sequence Read Archive
cIsolated in conjunction with a 2016 emetic foodborne outbreak in New York State (NYS) linked to refried beans served at a Mexican fast food restaurant chain (Carroll, et al., 2019, Frontiers in Microbiology, DOI: 10.3389/fmicb.2019.00144); isolates belonging to this outbreak were used to study the effect that choice of emetic reference genome had on pairwise SNP differences
dEach genome was assigned a strain name adhering to the following format: (i) isolation source, (ii) geographic location, (iii) year of isolation, (iv) ANI-assigned species, (v) multi-locus sequence typing (MLST) sequence type (ST), (vi) ces-positive or ces-negative designation, and (vii) RefSeq assembly accession or Food Microbe Tracker Strain identifier for genomes obtained from RefSeq or the f…
geographic location, and year of isolation, with the rationale for the genome's designation listed in the "Additional Notes" column. BTyper version 2.3.3 and FastANI version 1.0 were used to assign each genome to a species, while BTyper was used to assign each genome to a ST and ces-positive or ces-negative state.
eGenomes with an exact year of isolation are listed as "exact"; genomes for which no exact year of isolation could be obtained are listed as "unknown", with the the most recent year of isolation possible in parentheses
fFor genomes with an exact year of isolation, a single year is listed; for genomes with no exact year of isolation, a possible range of isolation dates is listed, with "1900" used as a lower bound for isolates for which no minimum year of isolation could be obtained
