## Supplemental Table S2 for "Cereulide synthetase acquisition and loss events within the evolutionary history of Group III *Bacillus cereus sensu lato* facilitate the transition between emetic and diarrheal foodborne pathogen"

### Sheet: Sheet1
Supplemental Table S2. Results of cereulide synthetase ancestral state reconstruction.
Number of Isolates (Including Outgroup, if Applicable)	De-Replicateda	Ingroup Clusters (RhierBAPS Level 2 Clusters)	Outgroup Genome (NCBI RefSeq Accession)	SNP Calling Pipeline	SNPs Used	Phylogeny Construction Method	Number of Simulations (nsim)	Root Node Prior (pi)	Approach (Q)	P(root node, including outgroup, is ces-Negative)	P(common ancestor of all ces-Positive STs is ces-Negative)	P(RhierBAPs Level 1 Cluster A common ancestor is ces-Negative)	P(RhierBAPs Level 1 Cluster B common ancestor is ces-Negative)	P(RhierBAPs Level 2 Clusters 1-3 common ancestor is ces-Negative)	P(RhierBAPs Level 2 Clusters 1-2 common ancestor is ces-Negative)	P(ST 26 common ancestor is ces-Negative)
72	Yes	Clusters 1-9	B. anthracis str. Ames (GCF_000007845.1)	kSNP3	core	Maximum Likelihood (IQ-TREE)	1000	equal	empirical	0.49	0.87	0.87	0.88	0.86	0.88	0.79
72	Yes	Clusters 1-9	B. anthracis str. Ames (GCF_000007845.1)	kSNP3	core	Maximum Likelihood (IQ-TREE)	1000	estimated	empirical	0.98	0.87	0.88	0.87	0.87	0.88	0.78
72	Yes	Clusters 1-9	B. anthracis str. Ames (GCF_000007845.1)	kSNP3	majority	Maximum Likelihood (IQ-TREE)	1000	equal	empirical	0.51	0.87	0.86	0.88	0.87	0.87 (Same node as RhierBAPs Level 2 Clusters 1-3 common ancestor)	0.53
72	Yes	Clusters 1-9	B. anthracis str. Ames (GCF_000007845.1)	kSNP3	majority	Maximum Likelihood (IQ-TREE)	1000	estimated	empirical	0.97	0.87	0.86	0.88	0.88	0.88 (Same node as RhierBAPs Level 2 Clusters 1-3 common ancestor)	0.52
72	Yes	Clusters 1-9	B. cereus s.l. strain AFS057383 (GCF_002574215.1)	kSNP3	core	Maximum Likelihood (IQ-TREE)	1000	equal	empirical	0.49	0.86	0.88	0.87	0.87	0.88	0.82
72	Yes	Clusters 1-9	B. cereus s.l. strain AFS057383 (GCF_002574215.1)	kSNP3	core	Maximum Likelihood (IQ-TREE)	1000	estimated	empirical	0.97	0.86	0.86	0.84	0.87	0.86	0.83
72	Yes	Clusters 1-9	B. cereus s.l. strain AFS057383 (GCF_002574215.1)	kSNP3	majority	Maximum Likelihood (IQ-TREE)	1000	equal	empirical	0.49	0.89	0.87	0.86	0.87	0.87 (Same node as RhierBAPs Level 2 Clusters 1-3 common ancestor)	0.53
72	Yes	Clusters 1-9	B. cereus s.l. strain AFS057383 (GCF_002574215.1)	kSNP3	majority	Maximum Likelihood (IQ-TREE)	1000	estimated	empirical	0.98	0.87	0.85	0.88	0.89	0.89 (Same node as RhierBAPs Level 2 Clusters 1-3 common ancestor)	0.54
34	Yes	Clusters 1-4	Cluster 7/FOO_US_2015_paranthracis_ST2082_cesNegative_GCF_001913325 (GCF_001913325.1)	kSNP3	all	Maximum Likelihood (IQ-TREE)	10000	equal	empirical	0.51	Not Applicable	0.51 (same as root node)	Not Applicable	0.63	0.63 (Same node as RhierBAPs Level 2 Clusters 1-3 common ancestor)	0.1
34	Yes	Clusters 1-4	Cluster 7/FOO_US_2015_paranthracis_ST2082_cesNegative_GCF_001913325 (GCF_001913325.1)	kSNP3	all	Maximum Likelihood (IQ-TREE)	10000	estimated	empirical	0.74	Not Applicable	0.74 (same as root node)	Not Applicable	0.63	0.63 (Same node as RhierBAPs Level 2 Clusters 1-3 common ancestor)	0.1
34	Yes	Clusters 1-4	Cluster 7/FOO_US_2015_paranthracis_ST2082_cesNegative_GCF_001913325 (GCF_001913325.1)	kSNP3	all	Maximum Likelihood (IQ-TREE)	10000	pi = c(0.875, 0.125)	empirical	0.98	Not Applicable	0.98 (same as root node)	Not Applicable	0.64	0.64 (Same node as RhierBAPs Level 2 Clusters 1-3 common ancestor)	0.1
34	Yes	Clusters 1-4	Cluster 7/FOO_US_2015_paranthracis_ST2082_cesNegative_GCF_001913325 (GCF_001913325.1)	kSNP3	core	Maximum Likelihood (IQ-TREE)	10000	equal	empirical	0.5	Not Applicable	0.50 (same node as root node)	Not Applicable	0.64	0.64 (Same node as RhierBAPs Level 2 Clusters 1-3 common ancestor)	0.61
34	Yes	Clusters 1-4	Cluster 7/FOO_US_2015_paranthracis_ST2082_cesNegative_GCF_001913325 (GCF_001913325.1)	kSNP3	core	Maximum Likelihood (IQ-TREE)	10000	estimated	empirical	0.75	Not Applicable	0.75 (same as root node)	Not Applicable	0.64	0.64 (Same node as RhierBAPs Level 2 Clusters 1-3 common ancestor)	0.6
34	Yes	Clusters 1-4	Cluster 7/FOO_US_2015_paranthracis_ST2082_cesNegative_GCF_001913325 (GCF_001913325.1)	kSNP3	core	Maximum Likelihood (IQ-TREE)	10000	pi = c(0.875, 0.125)	empirical	0.98	Not Applicable	0.98 (same as root node)	Not Applicable	0.63	0.63 (Same node as RhierBAPs Level 2 Clusters 1-3 common ancestor)	0.6
34	Yes	Clusters 1-4	Cluster 7/FOO_US_2015_paranthracis_ST2082_cesNegative_GCF_001913325 (GCF_001913325.1)	kSNP3	majority	Maximum Likelihood (IQ-TREE)	10000	equal	empirical	0.5	Not Applicable	0.50 (same node as root node)	Not Applicable	0.63	0.63 (Same node as RhierBAPs Level 2 Clusters 1-3 common ancestor)	0.27
34	Yes	Clusters 1-4	Cluster 7/FOO_US_2015_paranthracis_ST2082_cesNegative_GCF_001913325 (GCF_001913325.1)	kSNP3	majority	Maximum Likelihood (IQ-TREE)	10000	estimated	empirical	0.74	Not Applicable	0.74 (same as root node)	Not Applicable	0.63	0.63 (Same node as RhierBAPs Level 2 Clusters 1-3 common ancestor)	0.27
34	Yes	Clusters 1-4	Cluster 7/FOO_US_2015_paranthracis_ST2082_cesNegative_GCF_001913325 (GCF_001913325.1)	kSNP3	majority	Maximum Likelihood (IQ-TREE)	10000	pi = c(0.875, 0.125)	empirical	0.98	Not Applicable	0.98 (same as root node)	Not Applicable	0.62	0.62 (Same node as RhierBAPs Level 2 Clusters 1-3 common ancestor)	0.26
32	Yes	Clusters 1-3	Cluster 4/ENV_CN_2008_paranthracis_ST266_cesNegative_GCF_000013065 (GCF_000013065.1)	kSNP3	all	Maximum Likelihood (IQ-TREE)	10000	equal	empirical	0.55	Not Applicable	Not Applicable	Not Applicable	0.55 (same node as root node)	0.55 (Same node as RhierBAPs Level 2 Clusters 1-3 common ancestor)	0.11
32	Yes	Clusters 1-3	Cluster 4/ENV_CN_2008_paranthracis_ST266_cesNegative_GCF_000013065 (GCF_000013065.1)	kSNP3	all	Maximum Likelihood (IQ-TREE)	10000	estimated	empirical	0.68	Not Applicable	Not Applicable	Not Applicable	0.68 (same node as root node)	0.68 (Same node as RhierBAPs Level 2 Clusters 1-3 common ancestor)	0.1
32	Yes	Clusters 1-3	Cluster 4/ENV_CN_2008_paranthracis_ST266_cesNegative_GCF_000013065 (GCF_000013065.1)	kSNP3	all	Maximum Likelihood (IQ-TREE)	10000	pi = c(0.865, 0.135))	empirical	0.98	Not Applicable	Not Applicable	Not Applicable	0.98 (same node as root node)	0.98 (Same node as RhierBAPs Level 2 Clusters 1-3 common ancestor)	0.11
32	Yes	Clusters 1-3	Cluster 4/ENV_CN_2008_paranthracis_ST266_cesNegative_GCF_000013065 (GCF_000013065.1)	kSNP3	core	Maximum Likelihood (IQ-TREE)	10000	equal	empirical	0.4951	Not Applicable	Not Applicable	Not Applicable	0.50 (same node as root node)	0.50 (Same node as RhierBAPs Level 2 Clusters 1-3 common ancestor)	0.55
32	Yes	Clusters 1-3	Cluster 4/ENV_CN_2008_paranthracis_ST266_cesNegative_GCF_000013065 (GCF_000013065.1)	kSNP3	core	Maximum Likelihood (IQ-TREE)	10000	estimated	empirical	0.62	Not Applicable	Not Applicable	Not Applicable	0.62 (same node as root node)	0.62 (Same node as RhierBAPs Level 2 Clusters 1-3 common ancestor)	0.55
32	Yes	Clusters 1-3	Cluster 4/ENV_CN_2008_paranthracis_ST266_cesNegative_GCF_000013065 (GCF_000013065.1)	kSNP3	core	Maximum Likelihood (IQ-TREE)	10000	pi = c(0.865, 0.135))	empirical	0.98	Not Applicable	Not Applicable	Not Applicable	0.98 (same node as root node)	0.98 (Same node as RhierBAPs Level 2 Clusters 1-3 common ancestor)	0.55
32	Yes	Clusters 1-3	Cluster 4/ENV_CN_2008_paranthracis_ST266_cesNegative_GCF_000013065 (GCF_000013065.1)	kSNP3	majority	Maximum Likelihood (IQ-TREE)	10000	equal	empirical	0.52	Not Applicable	Not Applicable	Not Applicable	0.52 (same node as root node)	0.52 (Same node as RhierBAPs Level 2 Clusters 1-3 common ancestor)	0.25
32	Yes	Clusters 1-3	Cluster 4/ENV_CN_2008_paranthracis_ST266_cesNegative_GCF_000013065 (GCF_000013065.1)	kSNP3	majority	Maximum Likelihood (IQ-TREE)	10000	estimated	empirical	0.65	Not Applicable	Not Applicable	Not Applicable	0.65 (same node as root node)	0.65 (Same node as RhierBAPs Level 2 Clusters 1-3 common ancestor)	0.26
32	Yes	Clusters 1-3	Cluster 4/ENV_CN_2008_paranthracis_ST266_cesNegative_GCF_000013065 (GCF_000013065.1)	kSNP3	majority	Maximum Likelihood (IQ-TREE)	10000	pi = c(0.865, 0.135))	empirical	0.98	Not Applicable	Not Applicable	Not Applicable	0.98 (same node as root node)	0.98 (Same node as RhierBAPs Level 2 Clusters 1-3 common ancestor)	0.25
64	No	Cluster 3 (ST 26)	None (rooted using BEAST2)	Snippy/Gubbins	core	Bayesian (BEAST2)	10000	equal	empirical	0.42	Not Applicable	Not Applicable	Not Applicable	Not applicable	Not applicable	0.42
64	No	Cluster 3 (ST 26)	None (rooted using BEAST2)	Snippy/Gubbins	core	Bayesian (BEAST2)	10000	estimated	empirical	0.77	Not Applicable	Not Applicable	Not Applicable	Not applicable	Not applicable	0.77
64	No	Cluster 3 (ST 26)	None (rooted using BEAST2)	Snippy/Gubbins	core	Bayesian (BEAST2)	10000	pi = c(0.8, 0.2)	empirical	0.94	Not Applicable	Not Applicable	Not Applicable	Not applicable	Not applicable	0.94
23	Yes	Cluster 3 (ST 26)	None (rooted using BEAST2)	Snippy/Gubbins	core	Bayesian (BEAST2)	10000	equal	empirical	0.31	Not Applicable	Not Applicable	Not Applicable	Not applicable	Not applicable	0.31
23	Yes	Cluster 3 (ST 26)	None (rooted using BEAST2)	Snippy/Gubbins	core	Bayesian (BEAST2)	10000	estimated	empirical	0.6	Not Applicable	Not Applicable	Not Applicable	Not applicable	Not applicable	0.6
23	Yes	Cluster 3 (ST 26)	None (rooted using BEAST2)	Snippy/Gubbins	core	Bayesian (BEAST2)	10000	pi = c(0.8, 0.2)	empirical	0.93	Not Applicable	Not Applicable	Not Applicable	Not applicable	Not applicable	0.93
aIndicates whether genomes suspected of being duplicates and/or isolates derived from the same source/year were removed prior to phylogeny construction and ancestral state reconstruction or not
